# *LorMe*: a streamlined and interoperable R framework for end-to-end microbiome analysis

**DOI:** 10.1101/2025.11.26.690896

**Authors:** Ningqi Wang, Yaozhong Zhang, Xinrun Yang, Yang Gao, Hang Xia, Yangchun Xu, Qirong Shen, Alexandre Jousset, Gaofei Jiang, Zhong Wei

## Abstract

Microbiome research is rapidly evolving accompanied by increasingly diverse analytical strategies and visualization formats. However, existing R-based tools remain fragmented, differ in data structures, and often require extensive package-specific pre-processing. This increases command-line complexity and limits both interoperability and reproducibility across packages. Here, we present *LorMe* (Lightweight One-line Resolving Microbial Ecology), an R package that provides a unified, interoperable, and user-friendly framework for microbiome data analysis. *LorMe* incorporates a standardized S4 object system with fully bidirectional compatibility with *phyloseq* and *microeco*, which enables seamless data exchange across major microbial analysis packages. A global configuration system ensures consistent parameter control and visualization standards, and a modular architecture supports both complete end-to-end workflows and flexible execution of individual analytical components. Based on these, *LorMe* further offers an one-command pipeline that conducts the full spectrum of microbial community analyses, including alpha and beta diversity, differential abundance testing, co-occurrence network inference, and meta-network construction, while archiving all intermediate objects and source data to ensure complete reproducibility. Demonstrations using sample datasets show that *LorMe* performs comprehensive analyses within minute, produces publication-ready outputs, and maintains methodological transparency. Application to a real rhizosphere dataset revealed biologically coherent patterns across diversity metrics, differential taxa, and network modules, highlighting the capacity of *LorMe* to support robust ecological interpretation. Collectively, *LorMe* provides a lightweight, extensible, and flexible solution that reduces technical barriers and enhances reproducibility in microbiome research. *LorMe* package is freely accessible from both CRAN (https://cran.r-project.org/web/packages/LorMe) and github (https://github.com/wangnq111/LorMe)
