## Supplementary Table 1-2 for "*LorMe*: a streamlined and interoperable R framework for end-to-end microbiome analysis"

### Sheet: Supplementary Table 1
Module	Item name	Contained elements I	Contained elements II	Element type	Description
Community profiles	alpha_results	alphaframe		Source data	Source data of six alpha diversity index
		plotlist-Plotobj_*	Statistics	Statistics	Statistics in comparision
			Barplot	Figures	Bar graph of alpha diversity
			Boxplot	Figures	Box plot of alpha diversity
			Violinplot	Figures	Violin plot of alpha diversity
			aes_color	Parameters	Aesthetic mapping colors
	beta_results	*_Plot		Figures	PCA/PCoA/NMDS visualizations
		*_object		Analysis object	PCA/PCoA/NMDS objects
		*__coordinates		Source data	Source data of PCA/PCoA/NMDS visualizations
	composition_results	barplot		Figures	Bar graph of community compostion containing all samples
		areaplot		Figures	Area plot of community compostion containing all samples
		alluvialplot		Figures	Alluvial plot of community compostion across treatments
		mean_barplot		Figures	Bar graph of community compostion across treatments
		Top10Phylum		Source data	Source data of community compostion (row table)
		Grouped_Top10Phylum		Source data	Source data of community compostion (column table)
		filled_color		Parameters	Aesthetic mapping colors
Differential analysis	diffbar_result	Barplot		Figures	Bar graph of differential taxa
		Barplot_sourcedata		Source data	Souce data of bar graph
		Differenceplot		Figures	Error bar plot of estimated effect sizes and 95% confidence intervals in differntial taxa
		Differenceplot_sourcedata		Source data	Souce data of error bar plot
	Deseq_results			Source data	Source data of DESeq on differential taxa
	Deseq_volcano	FC_FDR		Figures	Volcano plot with fold change versus adjusted p value based on DESeq
		Mean_FC		Figures	Volcano plot with average abundance versus fold change based on DESeq
	Deseq_manhattan	manhattan		Figures	Manhattan-style plot based on DESeq
		manhattan_circle		Figures	Circularised manhattan-style plot based on DESeq
		sourcedata		Source data	Souce data of manhattan-style plot
		aes_color		Parameters	Aesthetic mapping colors
	indicator_results			Source data	Source data of indicator analysis on differential taxa
	indic_volcano	FC_FDR		Figures	Volcano plot with fold change versus adjusted p value based on indicator analysis
	indic_manhattan	Mean_FC		Figures	Volcano plot with average abundance versus fold change based on indicator analysis
		manhattan		Figures	Manhattan-style plot based on indicator analysis
		manhattan_circle		Figures	Circularised manhattan-style plot based on indicator analysis
		sourcedata		Source data	Souce data of manhattan-style plot
		aes_color		Parameters	Aesthetic mapping colors
Network analysis	sub_network_results	*_sub_network	Nodes_info	Source data	Nodes information in the network for each treatment
			Adjacency_matrix	Source data	Adjacency list matrix in the network for each treatment
			Adjacency_column_table	Source data	Adjacency list matrix in the network for each treatment (column table)
			Igraph_object	Analysis object	Igraph objecf of the network
			config	Parameters	Network analysis parameter configurations
	combine_network_results	Nodes_info		Source data	Nodes information in the intergrated network
		Adjacency_matrix		Source data	Adjacency list matrix in the intergrated network
		Adjacency_column_table		Source data	Adjacency list matrix in the intergrated network (column table)
		Igraph_object		Analysis object	Igraph objecf of the intergrated network
		config		Parameters	Network analysis parameter configurations

### Sheet: Supplementary Table 2
Parameter list of pipeline analysis in LorMe
List name	Parameter	Default	Description
global	Analysis_level	"Base"	The level of analysis to perform. Must be one of c("Domain","Phylum","Class","Order","Family","Genus","Species","Base")
	compare_list	NULL	User-specified pairwise comparisons for group analyses
alpha	prefix	""	Prefix appended to alpha diversity metric names
beta	ptsize	2	Point size in beta-diversity ordination plots
	diagram	"stick"	Type of diagram for beta diversity. Must be one of c("ellipse", "stick", "polygon")
	ellipse.level	0.85	Confidence level for ellipse in ordination plots
	facet_row	NULL	Number of rows when wrap panels.
comp	taxlevel	"Phylum"	Taxonomic level for visulization. Must be one of c("Domain","Phylum","Class","Order","Family","Genus","Species","Base")
	n	10	Number of top taxa to display
	palette	"Spectral"	Color palette for composition plots
	nrow	NULL	Number of rows when wrap panels
	rmprefix	NULL	Removed prefix character in taxonomy annotation
diff_bar	comparison	NULL	Vector defining specific comparisons for differential bar plots
	rel_threshold	0	Relative abundance threshold for inclusion
	anno_row	"taxonomy"	Row annotation type in differential bar plots
	aes_col	NULL	Named vector of colors for groups
	limit_num	20	Maximum number of taxa shown in bar plot
deseq	comparison	NULL	Comparison specification for DESeq2
	cutoff	1	Log2 fold-change cutoff for significance
	control_name	NULL	Name of the control group
	paired	FALSE	Whether the design is paired
	subject	NULL	Subject ID column for paired analysis
indic	func	"r.g"	Function used for indicator species analysis
	reads	FALSE	Whether input is raw read counts or relative abundances
manh	taxlevel	"Phylum"	Taxonomic level for Manhattan-style plots
	controlname	NULL	Name of the control group
	mode	"most"	The mode for selecting which taxa to plot: "all" for all taxa, "most" for the top N taxa, and "select" for specific taxa selection
	top_n	10	The number of top taxa to plot when mode is set to "most"
	palette	NULL	Color palette for Manhattan plot
	select_tax	NULL	A vector of taxa to be selected for plotting when mode is "select".
	rmprefix	NULL	Removed prefix character in taxonomy annotation
sub_net	reads	FALSE	Whether input uses read counts
	n	NULL	Minimum number of samples a taxa must appear
	threshold	0.9	Correlation threshold to include edge in sub-network
	rel_threshold	0	Relative abundance threshold for taxa inclusion
	method	"spearman"	Correlation method
	display	TRUE	Whether to display a preview network plot
all_net	reads	FALSE	Whether input uses read counts
	n	NULL	Minimum number of samples a taxa must appear
	threshold	0.9	Correlation threshold to include edge in sub-network
	rel_threshold	0	Relative abundance threshold for taxa inclusion
	method	"spearman"	Correlation method
	display	TRUE	Whether to display a preview network plot
metanet	tag_threshold	5	Minimum number of differential taxa required in module to highlight
